# Sustained hyperglycemia specifically targets translation of mRNAs for insulin secretion

**DOI:** 10.1101/2023.09.29.560203

**Authors:** Abigael Cheruiyot, Jennifer Hollister-Lock, Brooke Sullivan, Hui Pan, Jonathan M. Dreyfuss, Susan Bonner-Weir, Jean E. Schaffer

## Abstract

Pancreatic β-cells are specialized for coupling glucose metabolism to insulin peptide production and secretion. Acute glucose exposure robustly and coordinately increases translation of proinsulin and proteins required for secretion of mature insulin peptide. By contrast, chronically elevated glucose levels that occur during diabetes impair β-cell insulin secretion and have been shown experimentally to suppress insulin translation. Whether translation of other genes critical for insulin secretion are similarly downregulated by chronic high glucose is unknown. Here, we used high-throughput ribosome profiling and nascent proteomics in MIN6 insulinoma cells to elucidate the genome-wide impact of sustained high glucose on β-cell mRNA translation. Prior to induction of ER stress or suppression of global translation, sustained high glucose suppressed glucose-stimulated insulin secretion and downregulated translation of not only insulin, but also of mRNAs related to insulin secretory granule formation, exocytosis, and metabolism-coupled insulin secretion. Translation of these mRNAs was also downregulated in primary rat and human islets following *ex-vivo* incubation with sustained high glucose and in an *in vivo* model of chronic mild hyperglycemia. Furthermore, translational downregulation decreased cellular abundance of these proteins. Our findings uncover a translational regulatory circuit during β-cell glucose toxicity that impairs expression of proteins with critical roles in β-cell function.
