## Supplemental Tables 1-3 for "Sustained hyperglycemia specifically targets translation of mRNAs for insulin secretion"

### Sheet: Supplemental Table 1
Supplemental Table 1. Human islets from Prodo Labs
Donor ID	Age	Sex	Race	HbA1c	BMI	Islet purity
HP-23044-01	36	Female	Caucasian	0.049	34	0.85
HP-23083-01	47	Female	Hispanic	0.054	30.6	0.9
HP-23098-01	42	Female	Hispanic	0.052	29.3	0.9
HP-23123-01	47	Male	African American	0.057	28.4	0.9
HP-23189-01	33	Female	Asian	0.055	28.8	0.9

### Sheet: Supplemental Table 2
Supplemental Table 2. Primers
Mouse Primers (sequence 5' to 3')
Gene Symbol	Forward Primer	Reverse Primer
Slc30a8	ACTGATGCGGCTCATCTCTT	GATGCAAAGGACAGACAGCA
Scgn	TCTCTAAGGAAGGCCGCATA	TTGTGGTGGAGGAAAAGGTC
Vps41	GATCACATCGATTGGCTCCT	TGCAGCCATGTCGTACTCTC
Slc2a2	GTTGGAAGAGGAAGTCAGGGCA	ATCACGGAGACCTTCTGCTCAG
Idh2	CCGTCTTCAGAGAGCCAATC	GAAATGGACTCGTCGGTGTT
Ins1	AAGCCCCGGGGACCTTCAG	TCTCCAGCTGGTAGAGGGAGCAG
Ins2	CCCGGGAGCAGGTGACCTT	TCTCCAGCTGGTAGAGGGAGCAG
Igf2	GTCGATGTTGGTGCTTCTCA	AAGCAGCACTCTTCCACGAT
Actb	GGCTCCCAGCACCATGAA	GCCACCGATCCACAGAGAGT
Tubg1	ACCTCCTGGAACGGCTAAAT	TTGATCTGGGAGAAGGATGG
18S	ACCTGGTTGATCCTGCCA	GCCATTCGCAGTTTCACTGTA
MafA	ATCACTCTGCCCACCATCAC	TGACCTCCTCCTTGCTGAAG
Ucn3	TTGCTTCTCGGCTTACCTGT	TGTGCACGTCACAGAGATGA
Pdx1	GACCTTTCCCGAATGGAACC	GTTCCGCTGTGTAAGCACC
Pfkfb3	GGCTGTTCTACGCTGCCTAC	AGGTCCCTTCTTGCATCCT
Rat Primers (sequence 5' to 3')
Gene Symbol	Forward Primer	Reverse Primer
Slc30a8	TGCTGTCTGTCCTTTGCATC	TTGTGCATCCTTGTGGTTGT
Scgn	TCAAGCTCATTTGGATGCTG	AGATGTCATGGCCAACCATT
Vps41	CTGGGGAACTTCCATCAAGA	AGTCTCTGGAAGTGGCTGGA
Slc2a2	CAATTTCATCATCGCCCTCT	TGCAGCAATTTCGTCAAAAG
Idh2	CAGTCTGACATCCTGGCTCA	AGATGCTGGCAATAGGGTTG
Ins1	AGCGTGGCATTGTGGATCAG	TCAAAGGCTTTATTCATTGCAGAGG
Ins2	CAGCACCTTTGTGGTTCTCACTT	CTCCACCCAGCTCCAGTTGT
Igf2	GTCGATGTTGGTGCTTCTCA	AAGCAGCACTCTTCCACGAT
Actb	AGCCATGTACGTAGCCATCC	CTCTCAGCTGTGGTGGTGAA
Tubg1	CCATCCTTCTCCCAGATCAA	CTTGGGCTGTAGCAGTCTCC
18S	CATTCGAACGTCTGCCCTAT	GTTTCTCAGGCTCCCTCTCC
MafA	TTCAGCAAGGAGGAGGTCAT	CCGCCAACTTCTCGTATTTC
Ucn3	CTTCAGCTGCCTCAACACAG	GCTGTGCTTGGGATTGGTAT
Pdx1	GAGGACCCGTACAGCCTACA	CGTTGTCCCGCTACTACGTT
Pfkfb3	GAGGAGTATGCACTGCGTGA	GTGAAGTGGGCATTTCAGGT
Human Primers (sequence 5' to 3')
Gene Symbol	Forward Primer	Reverse Primer
Slc30a8	CCTGTGGTTGTCATCGAAGCCT	CTCACATGCCAGGTACACTAGC
Scgn	GCCTCTAAAGATGGTCGCATTCG	AAACTCCACGCTGCTGTCCAGT
Vps41	CTACATCAGTGGACTTGCACCTC	CAGAAAGTGGCTGGATGATGTCC
Slc2a2	ATGTCAGTGGGACTTGTGCTGC	AACTCAGCCACCATGAACCAGG
Slc2a1	TTGCAGGCTTCTCCAACTGGAC	CAGAACCAGGAGCACAGTGAAG
Idh2	AGATGGCAGTGGTGTCAAGGAG	CTGGATGGCATACTGGAAGCAG
Ins	TGTCCTTCTGCCATGGCCCT	TTCACAAAGGCTGCGGCTGG
Igf2	GATCGAACGCTCTGTGGCAGG	GCTCTGAGGACCCTTGGAGAAA
Tubg1	CACTCAAGAGGCTGACGCAGAA	GGTTGATCTGGGAGAAGGATGG
18S	GCAGAATCCACGCCAGTACAAG	GCTTGTTGTCCAGACCATTGGC
Pfkfb3	GGCAGGAGAATGTGCTGGTCAT	CATAAGCGACAGGCGTCAGTTTC

### Sheet: Supplemental Table 3
Supplemental Table 3. Antibodies and Key Reagents
Antibodies for western blotting
Antibody	Vendor	Catalog number	Lot number	Dilution
⍺-Insulin	Cell Signaling Technologies (CST)	3014S	10	1:1000
⍺-Tubulin	Sigma	T6199	029M4842V	1:5000
⍺-pPERK	Cell Signaling Technologies (CST)	3179L	20	1:500
⍺-PERK	Cell Signaling Technologies (CST)	3192S	11	1:500
⍺-ATF4	Cell Signaling Technologies (CST)	11815S	6	1:500
⍺-SCGN	Novus Biologicals	NBP1-88219	A106808	1:500
⍺-IDH2	Cell Signaling Technologies (CST)	56439S	2	1:500
⍺-VPS41	Santa Cruz Biotechnology	sc-377118	a0719	1:100
⍺-SLC2A2/GLUT2	Proteintech	20436-1-AP	94131	1:500
⍺-IGF2	Cell Signaling Technologies (CST)	40941S	1	1:1000
⍺-SLC30A8	Proteintech	16169-1-AP	25550	1:500
⍺-SLC2A1/GLUT1	Cell Signaling Technologies (CST)	12939S	4	1:1000
⍺-PFKFB3	Cell Signaling Technologies (CST)	13123	2	1:500
Key Reagents
Item	Vendor	Catalog number
Direct-zol RNA Miniprep Kits, 50 preps	Zymo research	R2050
DNA Clean & Concentrator-5	Zymo research	D4003
Novex TBE-Urea Gels, 15%, 12 well	Thermo Fisher	EC68852BOX
Novex™ TBE Gels, 8%, 12 well	Thermo Fisher	EC62152BOX
ProtoScript II	New England Biolabs	M0368L
Dynabeads™ MyOne™ Streptavidin C1	Thermo Fisher	65001
CircLigase™ II ssDNA Ligase	Epicentre	CL9021K
T4 Polynucleotide Kinase	New England Biolabs	M0201S
T4 RNA Ligase 2, truncated K227Q	New England Biolabs	M0351S
5´ DNA Adenylation Kit	New England Biolabs	E2610L
Phusion® High-Fidelity DNA Polymerase	New England Biolabs	M0530S
10 bp ladder (1 ug/ul)	New England Biolabs	N0364S
Turbo Dnase	Thermo Fisher	AM2239
100 mg/ml Cycloheximide	Sigma	C4859
1 M Tris*Cl pH 8 RNase-free	Invitrogen	AM9855G
5 M NaCl RNase-free	Invitrogen	AM9760G
1 M MgCl2 RNase-free	Invitrogen	AM9530G
Triton X-100 molecular biology grade	Sigma	T8787
SUPERase*In 20 U/ul	Invitrogen	AM2694
Sucrose molecular biology grade	VWR	IB37160
3 M NaOAc pH 5.5 RNase-free	Invitrogen	AM9740
RNase I 10 U/ul	Thermo Fisher	EN0601
Trizol	Thermo Fisher	15596018
0.5 M EDTA RNase-free	Invitrogen	AM9260G
miRNA marker	New England Biolabs	N2102S
10x TBE RNase-free	Promega	V4251
10 mM dNTP mix	Invitrogen	18427013
SsoAdvanced Universal SYBR® Green Supermix	Biorad	1725270
20X SSC	Invitrogen	AM9770
Ultra Sensitive Insulin ELISA kit	Crystal Chem	90080
O-propargyl-puromycin	Click Chemistry Tools	1407-5
Click-iT™ Plus Alexa Fluor™ 647 Picolyl Azide Toolkit	Fisher Scientific	C10643
TBTA	Click Chemistry Tools	1061-500
Biotin azide	Click Chemistry Tools	1265-5
BCA protein assay kit	Pierce	PI23225
Biotin-alkyne	Click Chemistry Tools	TA105
Pierce™ High Capacity Streptavidin Agarose	Thermo Fisher Scientific	20359
